# *Plasmodium falciparum* stomatin-like protein forms a putative complex with a metalloprotease in distinct mitochondrial loci

**DOI:** 10.1101/2024.07.18.604071

**Authors:** Julie M.J. Verhoef, Ezra T. Bekkering, Cas Boshoven, Megan Hannon, Felix Evers, Nicholas I. Proellochs, Cornelia G. Spruijt, Taco W.A. Kooij

**Affiliations:** Department of Medical Microbiology, Radboud University Medical Center, Nijmegen, The Netherlands; Department of Molecular Biology, Faculty of Science, Radboud University Nijmegen, Nijmegen, The Netherlands

## Abstract

Members of the <u>S</u>tomatin, <u>P</u>rohibitin, <u>F</u>lotillin and <u>H</u>flK/C (SPFH) protein family form large membrane anchored or spanning complexes and are involved in various functions in different organelles. The human malaria causing parasite *Plasmodium falciparum* harbors four SPFH proteins, including prohibitin 1 and 2, prohibitin-like protein (PHBL), and stomatin-like protein (STOML), which all localize to the parasite mitochondrion. In the murine model parasite *Plasmodium berghei, STOML* appears essential for asexual blood-stage (ABS) development and is localized to puncta on mitochondrial branching points in oocyst stages. In this study, we show that deletion of *STOML* causes a significant growth defect and slower ABS development, while sexual-stage development remains unaffected. Parasites lacking *STOML* were not more sensitive to respiratory chain targeting drugs, rendering a function of STOML in respiratory chain assembly unlikely. Epitope tagging of endogenous STOML revealed a distinct punctate localization on branching points and endings of the ABS mitochondrial network. STOML resides in a large protein complex and pulldown experiments identified a zinc dependent metalloprotease, FtsH, as a likely interaction partner. The predicted AlphaFold2 structure of STOML shows high similarity with the bacterial HflK/C, which has been shown to form a large vault-like structure around bacterial FtsH hexamers. Combined, our results suggest that a similar STOML-FtsH complex localized to specific loci of *P. falciparum* mitochondria facilitate the parasite’s ABS development.
