## Supplementary material for "*Plasmodium falciparum* stomatin-like protein forms a putative complex with a metalloprotease in distinct mitochondrial loci": Table S3

### Sheet: Copy of Volcano_Significant_col
Gene IDs	Annotation	t-test significant	Unique peptides	Log t-test p-value	t-test difference	Mito score
PF3D7_1451900	ribosome biogenesis protein TSR1, putative	+	55	2.18878	6.29323	-13.013
PF3D7_1129400	RNA cytosine C(5)-methyltransferase, putative	+	26	3.85528	5.71669	-13.4556
PF3D7_1342000	40S ribosomal protein S6	+	31	3.02145	5.67381	-11.3797
PF3D7_1415800	ribosomal RNA small subunit methyltransferase A1	+	28	3.10515	5.67049	-7.1032
PF3D7_1108700	heat shock protein J2	+	33	3.04488	5.54469	-7.46929
PF3D7_0503800	60S ribosomal protein L31	+	6	3.38377	5.49862	-7.94645
PF3D7_1110400	RNA-binding protein, putative	+	44	2.97722	5.45484	-8.85512
PF3D7_1354600	60S ribosomal protein L7-2, putative	+	23	3.18148	5.39593	-4.32807
PF3D7_1021500	ATP-dependent RNA helicase ROK1, putative	+	31	2.25684	5.38734	-3.9657
PF3D7_1126200	40S ribosomal protein S18, putative	+	19	4.7238	5.21896	-5.55634
PF3D7_1354300	large subunit rRNA methyltransferase, putative	+	15	4.31453	5.16157	-10.5724
PF3D7_0513600	deoxyribodipyrimidine photo-lyase, putative	+	35	3.93866	5.15969	-2.6318
PF3D7_1022600	kelch protein K10	+	28	2.41054	5.14047	-10.1395
PF3D7_1033300	conserved protein, unknown function	+	10	3.95728	4.95049	-4.6163
PF3D7_1109400	essential nuclear protein 1, putative	+	17	3.09621	4.92174	-9.25046
PF3D7_0217800	40S ribosomal protein S26	+	9	2.98276	4.90718	-7.46929
PF3D7_0522600	magnesium transporter NIPA, putative	+	7	2.99966	4.89116	-11.6911
PF3D7_1021900	PHAX domain-containing protein, putative	+	38	1.72184	4.8822	-5.30908
PF3D7_0618300	60S ribosomal protein L27a, putative		17	1.30015	4.87063
PF3D7_1105400	40S ribosomal protein S4, putative	+	37	3.57007	4.84838	-7.90206
PF3D7_1020000	RNA-binding protein 34, putative	+	9	2.85931	4.84095	-13.5
PF3D7_1476300	Plasmodium exported protein (PHISTb), unknown function	+	19	4.06806	4.8357	-6.45736
PF3D7_1143400	translation initiation factor eIF-1A, putative	+	12	2.71934	4.74176	-7.90206
PF3D7_0723900	RNA-binding protein, putative	+	17	4.44406	4.71765	-6.4193
PF3D7_1007700	AP2 domain transcription factor AP2-I	+	15	3.6388	4.60619	-11.4692
PF3D7_0510500	topoisomerase I	+	27	4.8864	4.58308	-7.78524
PF3D7_1466700	60S ribosome subunit biogenesis protein NIP7, putative	+	10	3.15056	4.57014	-12.4556
PF3D7_0817900	high mobility group protein B2	+	11	2.41967	4.50982	-6.30061
PF3D7_0615700	THO complex subunit 4, putative	+	9	1.96011	4.37955	-6.30061
PF3D7_1027300	peroxiredoxin	+	27	4.3948	4.33876	-5.21126
PF3D7_1113100	protein tyrosine phosphatase	+	4	3.70957	4.32904	-5.34636
PF3D7_1104200	chromatin remodeling protein	+	35	4.42021	4.21502	-7.15083
PF3D7_0914600	transcription elongation factor 1, putative	+	3	3.59659	4.2114	-6.92853
PF3D7_1407100	rRNA 2-O-methyltransferase fibrillarin, putative	+	25	3.39461	4.1564	-10.3797
PF3D7_1323400	60S ribosomal protein L23	+	14	2.90465	4.08955	-6.90206
PF3D7_0415500	nuclear cap-binding protein subunit 2, putative	+	14	2.05126	4.07764	-10.3797
PF3D7_0202000	knob-associated histidine-rich protein	+	14	2.02941	4.0426	-4.32807
PF3D7_0527900	ATP-dependent RNA helicase DDX41, putative	+	21	4.73871	4.03991	-11.7017
PF3D7_1248700	conserved protein, unknown function	+	16	2.7694	4.03397	-12.7461
PF3D7_0709700	prodrug activation and resistance esterase	+	11	3.39866	4.00067	-1.97967
PF3D7_1225300	rRNA-processing protein FCF1, putative	+	14	2.47867	3.97131	-4.92952
PF3D7_1216300	signal recognition particle subunit SRP19	+	9	2.96607	3.95505	-11.3797
PF3D7_1302800	40S ribosomal protein S7, putative	+	32	4.3443	3.93171	-3.4805
PF3D7_0520000	40S ribosomal protein S9, putative	+	19	4.38975	3.91233	-6.90206
PF3D7_1460700	60S ribosomal protein L27	+	13	1.82185	3.9079	-10.5724
PF3D7_0821700	60S ribosomal protein L22, putative	+	6	2.42883	3.90025	-3.35122
PF3D7_1419000	conserved Plasmodium protein, unknown function	+	20	2.71151	3.89182	-4.10896
PF3D7_1368200	ABC transporter E family member 1, putative	+	22	2.27612	3.87318	-7.74682
PF3D7_0707200	conserved Plasmodium protein, unknown function	+	17	1.64737	3.85644	-5.74222
PF3D7_0504400	ATP-dependent helicase, putative	+	17	3.87608	3.85609	-7.20196
PF3D7_1317800	40S ribosomal protein S19	+	9	1.74656	3.8001	-2.35122
PF3D7_1459400	conserved protein, unknown function	+	15	2.69334	3.79123	-8.64901
PF3D7_1421200	40S ribosomal protein S25	+	14	2.46998	3.76786	-9.35327
PF3D7_1408600	40S ribosomal protein S8e, putative	+	19	2.67925	3.75351	-6.90206
PF3D7_0316800	40S ribosomal protein S15A, putative	+	20	1.71923	3.69458	-4.4805
PF3D7_0930600	peptidyl-prolyl cis-trans isomerase	+	13	2.78906	3.63865	-8.64901
PF3D7_0111800	eukaryotic translation initiation factor 4E, putative	+	5	3.71114	3.615	-9.02856
PF3D7_0519400	40S ribosomal protein S24	+	17	2.47816	3.60147	-7.90206
PF3D7_1019400	60S ribosomal protein L30e, putative	+	6	3.25276	3.57563	-7.46929
PF3D7_0721600	40S ribosomal protein S5, putative	+	23	3.0466	3.52848	-8.03134
PF3D7_0214400	protein LTV1, putative	+	10	3.16502	3.50955	-6.05881
PF3D7_0422400	40S ribosomal protein S19	+	24	1.91546	3.49655	-10.1072
PF3D7_1407500	multifunctional methyltransferase subunit TRM112, putative	+	10	2.17218	3.4886	-13.6187
PF3D7_1033600	pre-mRNA-splicing factor CEF1, putative	+	9	3.27851	3.47031	-13.7775
PF3D7_0910900	DNA primase large subunit, putative	+	12	2.85972	3.46941	-2.10396
PF3D7_0617800	histone H2A	+	10	4.1107	3.46406	-9.25046
PF3D7_0322900	40S ribosomal protein S3A, putative	+	42	3.15538	3.46401	-6.90206
PF3D7_1346100	protein transport protein SEC61 subunit alpha	+	7	1.94444	3.4579	-10.9948
PF3D7_1002400	transformer-2 protein homolog beta, putative	+	15	1.89238	3.43415	-8.85512
PF3D7_1133800	RNA (uracil-5-)methyltransferase, putative	+	25	3.39226	3.42559	-12.4857
PF3D7_1445900	ATP-dependent RNA helicase DDX17	+	35	2.81458	3.40697	-10.5724
PF3D7_1306200	conserved protein, unknown function	+	8	3.84256	3.38577	-8.33124
PF3D7_1149400	Plasmodium exported protein, unknown function	+	8	3.55955	3.36843	-5.70763
PF3D7_0813900	40S ribosomal protein S16, putative	+	21	2.69216	3.33017	-7.90206
PF3D7_0522300	18S rRNA (guanine-N(7))-methyltransferase, putative	+	5	2.492	3.28831	-9.13464
PF3D7_1352500	thioredoxin-related protein, putative		14	0.823011	3.26642
PF3D7_1225500	small subunit rRNA processing factor, putative	+	5	3.397	3.25431	-4.32807
PF3D7_1028300	rRNA-processing protein EBP2, putative	+	11	2.62456	3.25238	-11.4241
PF3D7_1452700	U1 snRNP-associated protein, putative	+	15	2.62789	3.2166	-9.02856
PF3D7_1114200	GTPase-activating protein, putative	+	6	5.31262	3.1263	-7.29585
PF3D7_0218400	ATP-dependent RNA helicase DDX47, putative	+	17	2.22835	3.1117	-10.5724
PF3D7_1030100	pre-mRNA-splicing factor ATP-dependent RNA helicase PRP22, putative	+	21	2.37247	3.10235	-8.19523
PF3D7_0813000	protein KIC7	+	7	2.12338	3.06267	-11.8541
PF3D7_0831400	Plasmodium exported protein, unknown function	+	11	2.93199	3.05991	-8.94733
PF3D7_1469300	pre-rRNA-processing protein PNO1, putative	+	13	1.48176	3.05674	-10.5724
PF3D7_1202900	high mobility group protein B1	+	12	2.01735	3.04468	-7.94645
PF3D7_0818400	rRNA-processing protein FCF1, putative	+	6	2.16571	3.03262	-10.5724
PF3D7_1317400	zinc finger protein, putative	+	7	2.68498	3.01471	-5.18479
PF3D7_1464900	ATP-dependent zinc metalloprotease FTSH, putative	+	13	2.41875	3.00135	2.07372
PF3D7_0802000	glutamate dehydrogenase, putative	+	39	1.64226	2.97592	-9.39335
PF3D7_1111000	RNA cytosine C(5)-methyltransferase NSUN2	+	12	3.22316	2.96994	-9.82135
PF3D7_0316700	protein YOP1, putative	+	6	1.89093	2.96849	-7.4249
PF3D7_0821000	conserved Plasmodium protein, unknown function	+	6	2.32532	2.93097	-4.55517
PF3D7_0318900	conserved protein, unknown function	+	9	2.90836	2.9295	-10.1072
PF3D7_0710100	conserved protein, unknown function	+	9	2.9436	2.92659	-0.0259077
PF3D7_0317600	40S ribosomal protein S11, putative	+	21	2.28742	2.91919	-6.69213
PF3D7_1015300	methionine aminopeptidase 1b, putative	+	17	1.5834	2.91148	-14.8962
PF3D7_0721300	ATP-dependent DNA helicase DDX31	+	9	2.39063	2.88908	-10.5724
PF3D7_1242700	40S ribosomal protein S17, putative	+	17	2.61401	2.87981	-8.03134
PF3D7_1207100	pre-rRNA-processing protein ESF1, putative	+	13	2.37223	2.8615	-10.3797
PF3D7_1119200	conserved protein, unknown function	+	9	1.81806	2.84073	-9.04053
PF3D7_0519700	FoP domain-containing protein, putative	+	19	2.13902	2.82	-8.64901
PF3D7_1231600	pre-mRNA-splicing factor ATP-dependent RNA helicase PRP2, putative	+	14	1.90822	2.76899	-13.7775
PF3D7_1309100	60S ribosomal protein L24, putative		12	0.89321	2.76209
PF3D7_1004400	RNA-binding protein, putative	+	27	2.25072	2.76074	-9.07573
PF3D7_1202200	mitochondrial phosphate carrier protein	+	7	1.70299	2.75976	6.74904
PF3D7_1358800	40S ribosomal protein S15	+	18	2.84577	2.7266	-6.90206
PF3D7_1033200	early transcribed membrane protein 10.2	+	7	2.00969	2.71917	-4.70763
PF3D7_0612900	nucleolar GTP-binding protein 1, putative	+	11	1.33614	2.70172	-10.5724
PF3D7_1331800	60S ribosomal protein L23, putative	+	13	2.26445	2.68283	-7.74682
PF3D7_1034200	ribosomal protein L27, putative	+	4	2.59852	2.66052	0.786623
PF3D7_0516200	40S ribosomal protein S11	+	15	2.99446	2.64892	-5.07918
PF3D7_0903900	60S ribosomal protein L32	+	13	2.34499	2.62841	-6.90206
PF3D7_0306400	FAD-dependent glycerol-3-phosphate dehydrogenase, putative	+	27	1.37803	2.6246	6.33219
PF3D7_1461200	U3 small nucleolar ribonucleoprotein protein IMP3, putative	+	5	2.18602	2.6086	-9.25046
PF3D7_1008800	nucleolar protein 5, putative	+	16	2.27404	2.60541	-13.7775
PF3D7_0528800	nuclear GTP-binding protein, putative	+	13	2.62559	2.60409	-8.64901
PF3D7_1315400	zinc finger (CCCH type) protein, putative	+	6	1.90301	2.59675	-9.34267
PF3D7_1368400	ribosomal protein L1, putative	+	12	3.18223	2.57591	-9.97093
PF3D7_0318100	stomatin-like protein, putative	+	6	3.27341	2.56016	11.3567
PF3D7_0503300	serine/arginine-rich splicing factor 12	+	10	1.91927	2.55572	-5.97392
PF3D7_1345100	thioredoxin 2	+	8	1.59356	2.54951	-7.53319
PF3D7_0830400	CRA domain-containing protein, putative		4	1.22938	2.53298
PF3D7_0621300	mRNA-binding protein PUF3	+	12	1.47519	2.51931	-9.25046
PF3D7_0219400	ribosome associated membrane protein RAMP4, putative	+	8	4.15811	2.50296	-1.97967
PF3D7_0208200	KRR1 small subunit processome component, putative	+	8	2.18522	2.50171	-10.2505
PF3D7_0612100	eukaryotic translation initiation factor 3 subunit L, putative		5	3.65296	2.45705
PF3D7_1227100	DNA helicase 60		15	3.57931	2.44926
PF3D7_1121600	exported protein 1		6	0.992518	2.43518
PF3D7_1438000	eukaryotic translation initiation factor eIF2A, putative		25	0.690375	2.4268
PF3D7_0617200	BFR1 domain-containing protein, putative		55	2.95199	2.41304
PF3D7_0810600	ATP-dependent RNA helicase DBP1, putative		33	2.79773	2.38791
PF3D7_0912400	alkaline phosphatase, putative		11	1.54537	2.36408
PF3D7_1458100	protein PET117, putative		3	1.8854	2.36381
PF3D7_0924700	splicing factor 3A subunit 3, putative		9	2.53873	2.3181
PF3D7_0629500	amino acid transporter AAT1		7	1.52419	2.30398
PF3D7_1474500	splicing factor 3A subunit 1, putative		2	2.84066	2.29396
PF3D7_0402000	Plasmodium exported protein (PHISTa), unknown function		5	3.79429	2.29245
PF3D7_0719600	60S ribosomal protein L11a, putative		13	0.948285	2.27079
PF3D7_1147300	conserved Plasmodium protein, unknown function		9	1.98585	2.23195
PF3D7_1349600	conserved Plasmodium protein, unknown function		5	3.29847	2.21254
PF3D7_0622200	tRNA-2-methylthio-N(6)-dimethylallyladenosine synthase		8	1.14114	2.21001
PF3D7_1334500	MSP7-like protein		8	1.41263	2.20735
PF3D7_1367500	NADH-cytochrome b5 reductase, putative		9	1.72428	2.20353
PF3D7_0828300	conserved protein, unknown function		7	2.40802	2.1931
PF3D7_0306900	40S ribosomal protein S23, putative		10	1.7784	2.18854
PF3D7_0813600	translation initiation factor SUI1, putative		4	1.82914	2.18242
PF3D7_0319500	RNA-binding protein, putative		5	3.11001	2.18099
PF3D7_0827000	ATP-dependent RNA helicase DBP10, putative		5	2.11093	2.16294
PF3D7_1216900	DNA-binding chaperone, putative		12	0.74328	2.1521
PF3D7_0812500	RNA-binding protein, putative		12	1.87485	2.14883
PF3D7_0409200	protein SOF1, putative		8	3.90393	2.12122
PF3D7_1015100	CWC16 domain-containing protein, putative		6	2.91254	2.10012
PF3D7_0212300	eukaryotic peptide chain release factor subunit 1, putative		14	1.12588	2.07921
PF3D7_0532400	lysine-rich membrane-associated PHISTb protein		9	1.6458	2.07542
PF3D7_1358100	Sas10 domain-containing protein, putative		10	1.0533	2.07416
PF3D7_0107900	conserved Plasmodium protein, unknown function		8	3.13249	2.06177
PF3D7_0825500	protein KRI1, putative		4	1.56336	2.05869
PF3D7_1010600	eukaryotic translation initiation factor 2 subunit beta		22	1.69831	2.04062
PF3D7_0307500	spindle and kinetochore-associated protein 2, putative		10	3.11777	2.02328
PF3D7_1464400	zinc finger protein, putative		4	1.51269	2.01467
PF3D7_0925200	ribosomal RNA-processing protein 8, putative		9	2.7582	2.01465
PF3D7_1119000	acyl-CoA-binding protein, putative		9	1.51183	2.01319
PF3D7_0629200	DnaJ protein, putative		18	1.74052	2.00546
PF3D7_0213300	conserved protein, unknown function		4	1.69011	1.99822
PF3D7_0907600	translation initiation factor SUI1, putative		13	2.111	1.98707
PF3D7_1107300	polyadenylate-binding protein-interacting protein 1, putative		23	0.846655	1.9775
PF3D7_1203200	signal recognition particle subunit SRP14		4	1.36669	1.97539
PF3D7_1142500	60S ribosomal protein L28		18	1.77924	1.96481
PF3D7_0720100	pre-rRNA-processing protein ESF2, putative		8	1.63751	1.94936
PF3D7_0416700	CDGSH iron-sulfur domain-containing protein, putative		5	1.79016	1.94539
PF3D7_0816000	ribosome assembly protein RRB1, putative		6	2.46723	1.92597
PF3D7_1474900	trailer hitch homolog, putative		13	1.30535	1.91606
PF3D7_0805700	serine/threonine protein kinase, FIKK family		9	1.99348	1.91456
PF3D7_0719700	40S ribosomal protein S10, putative		14	1.57186	1.9142
PF3D7_1325100	phosphoribosylpyrophosphate synthetase		23	0.498368	1.91299
PF3D7_0319600	elongation factor 1-delta, putative		5	0.506572	1.90152
PF3D7_1367600	ribosome biogenesis protein MRT4, putative		8	1.63156	1.88791
PF3D7_1426100	transcription factor BTF3, putative		12	0.697999	1.88437
PF3D7_0318200	DNA-directed RNA polymerase II subunit RPB1		14	1.41428	1.87979
PF3D7_1424100	60S ribosomal protein L5, putative		24	3.32717	1.8416
PF3D7_1012900	autophagy-related protein 18		6	1.7237	1.841
PF3D7_0210900	conserved Plasmodium protein, unknown function		19	0.717041	1.8334
PF3D7_1432500	RNA methyltransferase, putative		7	1.68574	1.82194
PF3D7_1251200	coronin		10	1.39038	1.81924
PF3D7_1460300	60S ribosomal protein L29, putative		2	0.40459	1.79256
PF3D7_0706500	conserved Plasmodium protein, unknown function		17	2.46308	1.77371
PF3D7_1414300	60S ribosomal protein L10, putative		18	2.08981	1.7608
PF3D7_1353200	membrane associated histidine-rich protein 2		2	1.34074	1.75893
PF3D7_1142400	coproporphyrinogen-III oxidase		6	1.09748	1.73997
PF3D7_1105000	histone H4		17	1.23977	1.73792
PF3D7_0726900	mitochondrial import inner membrane translocase subunit TIM50, putative		4	1.37383	1.73463
PF3D7_0315100	eukaryotic translation initiation factor 4E		8	1.35689	1.71502
PF3D7_0304400	60S ribosomal protein L44		8	0.422889	1.70668
PF3D7_0821800	protein transport protein SEC61 subunit beta, putative		2	0.829555	1.69262
PF3D7_1444300	1-acyl-sn-glycerol-3-phosphate acyltransferase, putative		3	1.18212	1.69169
PF3D7_1110300	G-patch domain-containing protein, putative		3	2.54503	1.68487
PF3D7_0312800	60S ribosomal protein L26, putative		8	0.732598	1.64825
PF3D7_0807300	ras-related protein Rab-18		9	0.912632	1.62888
PF3D7_1337300	exoribonuclease, putative		11	1.61348	1.628
PF3D7_1026000	conserved Plasmodium protein, unknown function		5	1.97444	1.60493
PF3D7_1118500	nucleolar protein 56, putative		12	0.712265	1.58871
PF3D7_1031500	ATP-dependent DNA helicase DDX3X		8	1.21126	1.56673
PF3D7_1111200	conserved protein, unknown function		4	1.99572	1.56662
PF3D7_0424600	Plasmodium exported protein (PHISTb)		13	0.648124	1.56639
PF3D7_0320800	ATP-dependent RNA helicase DDX6		12	0.483269	1.53656
PF3D7_1203700	nucleosome assembly protein		16	0.455395	1.53272
PF3D7_1414800	small nuclear ribonucleoprotein-associated protein B, putative		6	1.22977	1.50869
PF3D7_0210100	60S ribosomal protein L37ae, putative		6	1.28984	1.50836
PF3D7_1336900	tryptophan--tRNA ligase		19	1.09599	1.50415
PF3D7_1312900	eukaryotic translation initation factor 4 gamma		10	0.834796	1.50305
PF3D7_0823900	dicarboxylate/tricarboxylate carrier		11	0.534751	1.49099
PF3D7_0420400	ribosome-recycling factor		4	1.93132	1.47783
PF3D7_0108300	conserved Plasmodium protein, unknown function		18	0.661416	1.47771
PF3D7_0405600	TMEM33 domain-containing protein, putative		7	1.72883	1.47341
PF3D7_1007900	eukaryotic translation initiation factor 3 subunit D, putative		37	0.621314	1.47074
PF3D7_1149000	antigen 332, DBL-like protein		13	1.02195	1.46691
PF3D7_0204200	translocation protein SEC66, putative		6	2.70118	1.45918
PF3D7_1149200	ring-infected erythrocyte surface antigen		10	1.56632	1.45887
PF3D7_0630900	ATP-dependent RNA helicase HAS1		7	2.28256	1.45389
PF3D7_0524000	karyopherin beta		22	0.637694	1.45325
PF3D7_0507800	conserved protein, unknown function		6	4.06904	1.45272
PF3D7_1207000	conserved Plasmodium protein, unknown function		8	2.17937	1.43403
PF3D7_0607000	translation initiation factor IF-2, putative		27	0.589368	1.42664
PF3D7_1459000	ATP-dependent RNA helicase DBP5		13	0.771944	1.41896
PF3D7_0908400	conserved Plasmodium protein, unknown function		2	2.25927	1.411
PF3D7_1243600	translation initiation factor SUI1, putative		7	0.540771	1.4076
PF3D7_0208700	SHS2 domain-containing protein, putative		3	1.8049	1.40238
PF3D7_0922100	ubiquitin-like protein, putative		11	1.64514	1.39607
PF3D7_1030000	transcription elongation factor SPT4, putative		7	0.940077	1.39455
PF3D7_0409800	zinc finger protein, putative		7	2.07468	1.38016
PF3D7_1023900	chromodomain-helicase-DNA-binding protein 1 homolog, putative		13	0.920817	1.37498
PF3D7_1305300	translational activator GCN1, putative		2	1.9733	1.36836
PF3D7_0729000	signal recognition particle subunit SRP9		6	0.799105	1.36797
PF3D7_0803000	peptidyl-prolyl cis-trans isomerase		5	2.4638	1.35378
PF3D7_1445700	conserved Plasmodium protein, unknown function		15	1.01146	1.34863
PF3D7_1427900	leucine-rich repeat protein		12	0.423083	1.34654
PF3D7_1136500	casein kinase 1		14	3.25086	1.33889
PF3D7_1335100	merozoite surface protein 7		8	0.570319	1.32877
PF3D7_1123900	13 kDa ribonucleoprotein-associated protein, putative		3	0.815855	1.32591
PF3D7_1027800	60S ribosomal protein L3		43	0.996831	1.32429
PF3D7_0603000	SDE2 domain-containing protein, putative		5	0.635176	1.31747
PF3D7_1358700	YOP1-like protein, putative		3	0.478003	1.31195
PF3D7_1246800	signal recognition particle receptor subunit beta, putative		5	0.638156	1.30632
PF3D7_0307700	conserved Plasmodium protein, unknown function		7	0.790891	1.27107
PF3D7_1128200	multiprotein-bridging factor 1, putative		6	1.18085	1.26973
PF3D7_0422700	eukaryotic initiation factor 4A-III, putative		13	2.45295	1.26633
PF3D7_1145400	dynamin-like protein		14	0.182515	1.26492
PF3D7_1129000	spermidine synthase		14	1.2208	1.25303
PF3D7_0729300	60S ribosomal export protein NMD3, putative		6	1.33754	1.23717
PF3D7_0722400	Obg-like ATPase 1, putative		13	0.301572	1.23346
PF3D7_1323900	protein BCP1, putative		5	1.69195	1.23209
PF3D7_0918000	glideosome-associated protein 50		20	0.261745	1.2166
PF3D7_0320900	histone H2A.Z		7	2.14468	1.19872
PF3D7_0913000	conserved protein, unknown function		3	1.63973	1.18465
PF3D7_1036900	conserved Plasmodium protein, unknown function		46	3.80104	1.1823
PF3D7_1027100	U3 small nucleolar ribonucleoprotein protein MPP10, putative		9	1.96132	1.16643
PF3D7_1010700	dolichyl-phosphate-mannose--protein mannosyltransferase, putative		6	0.874022	1.16421
PF3D7_0529500	cell cycle regulator protein, putative		5	1.30036	1.15562
PF3D7_0725000	exonuclease I, putative		5	2.44419	1.14635
PF3D7_1447000	40S ribosomal protein S5		23	2.19636	1.14228
PF3D7_1437900	HSP40, subfamily A		35	1.81962	1.12781
PF3D7_1423700	conserved Plasmodium protein, unknown function		14	1.24821	1.12456
PF3D7_1130100	60S ribosomal protein L38		13	0.557604	1.10653
PF3D7_1318400	structural maintenance of chromosomes protein 2, putative		6	1.19036	1.08323
PF3D7_1230800	pre-mRNA-splicing regulator WTAP, putative		6	1.39687	1.0701
PF3D7_0102200	ring-infected erythrocyte surface antigen		14	0.613027	1.06761
PF3D7_0518500	ATP-dependent RNA helicase DDX23, putative		8	1.18384	1.06049
PF3D7_0628200	eukaryotic translation initiation factor 2-alpha kinase		3	1.45741	1.05977
PF3D7_0624600	ISWI chromatin-remodeling complex ATPase		18	1.4377	1.05939
PF3D7_1434800	mitochondrial acidic protein MAM33, putative		4	0.615663	1.05506
PF3D7_1206200	eukaryotic translation initiation factor 3 subunit C, putative		6	0.847842	1.0426
PF3D7_0705700	40S ribosomal protein S29, putative		8	0.556153	1.04194
PF3D7_0106000	conserved protein, unknown function		4	1.98039	1.02665
PF3D7_1344200	endoplasmic reticulum chaperone GRP170		25	0.297697	1.01682
PF3D7_1333000	20 kDa chaperonin		7	0.269623	1.007
PF3D7_1247900	U3 small nucleolar RNA-associated protein 11, putative		6	1.23526	0.977049
PF3D7_1104400	thioredoxin-like mero protein		20	0.827548	0.976267
PF3D7_0927900	phosphatidylserine decarboxylase		8	2.00026	0.973209
PF3D7_1137400	UVB-resistance protein UVR8 homologue		9	1.08605	0.964197
PF3D7_1451800	sortilin		13	0.484668	0.932147
PF3D7_1117300	conserved protein, unknown function		2	0.925112	0.926345
PF3D7_0727400	proteasome subunit alpha type-5, putative		12	0.354711	0.924878
PF3D7_1119300	splicing factor U2AF small subunit, putative		3	0.769444	0.914201
PF3D7_1108400	casein kinase 2, alpha subunit		19	2.81832	0.912314
PF3D7_1443100	conserved Plasmodium protein, unknown function		7	0.902754	0.903186
PF3D7_0714000	histone H2B variant		15	0.442834	0.8945
PF3D7_1412800	glycylpeptide N-tetradecanoyltransferase		7	0.839623	0.883434
PF3D7_1451200	conserved Plasmodium protein, unknown function		4	0.75261	0.860259
PF3D7_1105800	conserved Apicomplexan protein, unknown function		7	0.36081	0.856514
PF3D7_0507500	subtilisin-like protease 1		6	0.837918	0.856325
PF3D7_1136400	signal recognition particle subunit SRP72, putative		5	0.695162	0.8461
PF3D7_1357100	elongation factor 1-alpha		63	1.74992	0.844893
PF3D7_1208000	ribosomal protein L29, apicoplast, putative		3	1.95228	0.835571
PF3D7_1114700	cyclin-dependent-like kinase CLK3		3	0.733837	0.827562
PF3D7_1438700	DNA primase small subunit		7	1.12011	0.815532
PF3D7_0801000	Plasmodium exported protein (PHISTc)		6	1.20674	0.804625
PF3D7_1366600	signal recognition particle receptor subunit alpha, putative		5	1.09867	0.803886
PF3D7_1341300	60S ribosomal protein L18-2, putative		9	0.329763	0.789894
PF3D7_0501200	parasite-infected erythrocyte surface protein		7	0.696228	0.780283
PF3D7_0202400	translation-enhancing factor		5	0.808409	0.779006
PF3D7_1301600	erythrocyte binding antigen-140		7	0.879662	0.774061
PF3D7_1011800	PRE-binding protein		73	2.14398	0.773065
PF3D7_1410600	eukaryotic translation initiation factor 2 subunit gamma, putative		21	0.635944	0.757972
PF3D7_1323600	conserved protein, unknown function		9	0.225486	0.756432
PF3D7_0813500	PUB domain-containing protein, putative		3	0.544842	0.737335
PF3D7_1447900	multidrug resistance protein 2		10	0.508242	0.725669
PF3D7_0813400	conserved protein, unknown function		9	0.413109	0.720801
PF3D7_0919000	nucleosome assembly protein		12	0.154428	0.685093
PF3D7_1415400	Btz domain-containing protein, putative		11	1.63356	0.682931
PF3D7_1353100	Plasmodium exported protein, unknown function		5	0.526566	0.672268
PF3D7_0716100	protein SDA1, putative		4	0.27011	0.671087
PF3D7_0823200	RNA-binding protein, putative		9	0.325478	0.657752
PF3D7_0315800	zinc finger protein, putative		3	0.457503	0.653431
PF3D7_0936000	ring-exported protein 2		3	0.312951	0.649734
PF3D7_1462300	GTP-binding protein, putative		8	0.786982	0.642132
PF3D7_1037300	ADP,ATP carrier protein 1		16	0.307052	0.641901
PF3D7_1422700	conserved protein, unknown function		4	0.459033	0.634953
PF3D7_1404900	conserved Plasmodium protein, unknown function		8	0.275012	0.608744
PF3D7_1117700	GTP-binding nuclear protein RAN/TC4		33	0.383721	0.608707
PF3D7_1003500	40S ribosomal protein S20e, putative		11	1.85864	0.608189
PF3D7_1238800	acyl-CoA synthetase		17	0.284411	0.605378
PF3D7_0524400	ribosome-interacting GTPase 1, putative		6	0.428945	0.601859
PF3D7_0610900	transcription elongation factor SPT5, putative		10	0.18047	0.600253
PF3D7_0516900	60S ribosomal protein L2		24	0.329617	0.600164
PF3D7_0527500	Hsc70-interacting protein		8	0.134892	0.598303
PF3D7_1465900	40S ribosomal protein S3		26	0.807215	0.594973
PF3D7_1351400	60S ribosomal protein L17, putative		15	0.621389	0.593452
PF3D7_1229400	macrophage migration inhibitory factor		5	0.220523	0.592927
PF3D7_1134200	conserved Plasmodium protein, unknown function		4	0.808901	0.591101
PF3D7_1118200	heat shock protein 90, putative		32	0.133978	0.579036
PF3D7_0110600	phosphatidylinositol-4-phosphate 5-kinase		3	0.641429	0.576947
PF3D7_0503400	actin-depolymerizing factor 1		4	0.266977	0.5683
PF3D7_1234900	CHCH domain-containing protein, putative		6	0.360053	0.550154
PF3D7_0709000	chloroquine resistance transporter		6	1.30163	0.54267
PF3D7_1021800	schizont egress antigen-1		7	0.767026	0.529344
PF3D7_1129500	A/G-specific adenine glycosylase, putative		3	0.347202	0.528433
PF3D7_0520700	CDC73 domain-containing protein, putative		4	0.54387	0.524375
PF3D7_0801800	mannose-6-phosphate isomerase, putative		7	0.407097	0.518142
PF3D7_0106700	small ribosomal subunit assembling AARP2 protein		5	0.919579	0.512254
PF3D7_0903400	ATP-dependent RNA helicase DDX60, putative		20	0.110606	0.506147
PF3D7_1037100	pyruvate kinase 2		12	0.372903	0.506147
PF3D7_1012400	hypoxanthine-guanine phosphoribosyltransferase		18	0.143458	0.505437
PF3D7_0525100	acyl-CoA synthetase		24	0.218535	0.493918
PF3D7_0305600	DNA-(apurinic or apyrimidinic site) endonuclease		10	0.349562	0.492097
PF3D7_0926900	replication termination factor, putative		3	0.653365	0.486408
PF3D7_1026800	40S ribosomal protein S2		18	0.151429	0.48259
PF3D7_0811600	conserved protein, unknown function		6	0.354587	0.4787
PF3D7_1340700	ras-related protein Rab-11B		7	0.592649	0.477989
PF3D7_0617900	histone H3 variant		3	0.394041	0.470361
PF3D7_1434600	methionine aminopeptidase 2		11	0.350674	0.467833
PF3D7_1349200	glutamate--tRNA ligase, putative		17	0.117321	0.464507
PF3D7_0728000	eukaryotic translation initiation factor 2 subunit alpha		13	0.196962	0.445652
PF3D7_1412500	actin II		8	0.139129	0.441088
PF3D7_1311800	M1-family alanyl aminopeptidase		27	0.114289	0.436618
PF3D7_1471000	RNA 3-terminal phosphate cyclase-like protein, putative		4	0.282396	0.420667
PF3D7_1343000	phosphoethanolamine N-methyltransferase		19	0.0983958	0.410203
PF3D7_1137300	CLPTM1 domain-containing protein, putative		8	0.148639	0.405364
PF3D7_1231100	ras-related protein Rab-2		16	0.104003	0.40387
PF3D7_1437700	succinyl-CoA ligase, putative		3	0.30124	0.403521
PF3D7_1124900	60S ribosomal protein L35, putative		6	0.0968489	0.378041
PF3D7_0512600	ras-related protein Rab-1B		14	0.0795925	0.365213
PF3D7_1105600	translocon component PTEX88		6	0.308295	0.360198
PF3D7_1236100	clustered-asparagine-rich protein		6	0.123613	0.339389
PF3D7_1201900	conserved protein, unknown function		3	0.365471	0.329734
PF3D7_1235700	ATP synthase subunit beta, mitochondrial		12	0.0939263	0.327964
PF3D7_0106300	calcium-transporting ATPase		18	0.443014	0.32195
PF3D7_1230600	RNA cytosine C(5)-methyltransferase, putative		3	0.318343	0.321089
PF3D7_1330100	conserved Plasmodium protein, unknown function		2	1.1225	0.320059
PF3D7_1239700	ATP-dependent zinc metalloprotease FTSH 1		6	0.118978	0.313911
PF3D7_0215700	DNA-directed RNA polymerase II subunit RPB2, putative		9	0.204371	0.296773
PF3D7_0322000	peptidyl-prolyl cis-trans isomerase		12	0.0509164	0.28465
PF3D7_1437200	ribonucleoside-diphosphate reductase large subunit, putative		14	0.166001	0.266634
PF3D7_0304200	EH domain-containing protein		3	0.276538	0.257737
PF3D7_1232100	60 kDa chaperonin		31	0.376551	0.254592
PF3D7_1229500	T-complex protein 1 subunit gamma		25	0.0889455	0.252614
PF3D7_1437000	N-acetyltransferase, GNAT family, putative		9	0.180619	0.251017
PF3D7_0302500	cytoadherence linked asexual protein 3.1		7	0.21259	0.24464
PF3D7_1454400	aminopeptidase P		14	0.0419641	0.23676
PF3D7_0816200	vacuolar protein sorting-associated protein 2, putative		4	0.399201	0.233047
PF3D7_0932300	M18 aspartyl aminopeptidase		5	0.668513	0.231182
PF3D7_1226900	parasitophorous vacuolar protein 2		8	0.246762	0.227923
PF3D7_1239600	hydroxyethylthiazole kinase		5	0.397655	0.227896
PF3D7_1127000	protein phosphatase, putative		9	0.112144	0.213657
PF3D7_1470700	conserved Plasmodium protein, unknown function		5	0.102145	0.20955
PF3D7_0507700	nuclear protein localization protein 4, putative		4	0.0890221	0.196842
PF3D7_1013300	conserved Plasmodium protein, unknown function		8	0.264159	0.191271
PF3D7_1104000	phenylalanine--tRNA ligase beta subunit		10	0.053175	0.188751
PF3D7_1354500	adenylosuccinate synthetase		6	0.0831547	0.184965
PF3D7_0220000	liver stage antigen 3		4	0.116832	0.179672
PF3D7_1472900	dihydroorotase, putative		9	0.237439	0.171605
PF3D7_0708800	heat shock protein 110		38	0.0675602	0.171592
PF3D7_1420700	surface protein P113		13	0.0498145	0.171515
PF3D7_0320100	protein transport protein SEC22		6	0.180999	0.169645
PF3D7_1223100	cAMP-dependent protein kinase regulatory subunit		14	0.0407091	0.161636
PF3D7_0608310	sorting assembly machinery 50 kDa subunit, putative		6	0.118224	0.161097
PF3D7_1474800	proteasome subunit alpha type-1, putative		8	0.0757991	0.153836
PF3D7_0523000	multidrug resistance protein 1		33	0.049373	0.138571
PF3D7_1340600	RNA lariat debranching enzyme, putative		4	0.173206	0.126162
PF3D7_1136300	tudor staphylococcal nuclease		24	0.150407	0.114903
PF3D7_0730900	EMP1-trafficking protein		2	0.0798959	0.1126
PF3D7_1407800	plasmepsin IV		8	0.0645556	0.10649
PF3D7_0711000	AAA family ATPase, CDC48 subfamily		5	0.0445707	0.101143
PF3D7_1402500	ribosomal protein S27a, putative		6	0.0546811	0.0994841
PF3D7_1419700	eukaryotic translation initiation factor 3 subunit H, putative		5	0.0389145	0.0872523
PF3D7_1417800	DNA replication licensing factor MCM2		11	0.0302626	0.0628713
PF3D7_1124700	GrpE protein homolog, mitochondrial, putative		7	0.0189976	0.055282
PF3D7_1211700	DNA replication licensing factor MCM5, putative		21	0.029191	0.0493603
PF3D7_1252100	rhoptry neck protein 3		5	0.0229725	0.0282707
PF3D7_1304500	small heat shock protein, putative		7	0.0167624	0.0231533
PF3D7_1317100	DNA replication licensing factor MCM4		8	0.00402537	0.00973574
PF3D7_0308200	T-complex protein 1 subunit eta		10	0.000256163	-0.000902812
PF3D7_0934800	cAMP-dependent protein kinase catalytic subunit		7	0.00147396	-0.00272242
PF3D7_0803800	proteasome subunit beta type-4		8	0.00112523	-0.00350698
PF3D7_0604500	GYF domain-containing protein, putative		11	0.0224824	-0.01688
PF3D7_1350100	lysine--tRNA ligase		11	0.00855236	-0.0173696
PF3D7_0922200	S-adenosylmethionine synthetase		20	0.00677382	-0.0206801
PF3D7_0812400	karyopherin alpha		10	0.0214328	-0.0279223
PF3D7_1237700	conserved protein, unknown function		8	0.0677133	-0.0417817
PF3D7_0624000	hexokinase		17	0.0130297	-0.0436395
PF3D7_1439800	vesicle-associated membrane protein, putative		7	0.0647614	-0.0552642
PF3D7_1020900	ADP-ribosylation factor 1		12	0.0171553	-0.0566788
PF3D7_1346300	DNA/RNA-binding protein Alba 2		10	0.0370856	-0.0742009
PF3D7_1414400	serine/threonine protein phosphatase PP1		2	0.0593674	-0.0759602
PF3D7_0702400	small exported membrane protein 1		8	0.041089	-0.0869172
PF3D7_1034900	methionine--tRNA ligase		16	0.0263505	-0.0947208
PF3D7_0909800	small nuclear ribonucleoprotein Sm D3, putative		4	0.0987945	-0.102477
PF3D7_1212000	glutathione peroxidase-like thioredoxin peroxidase		11	0.0711122	-0.102767
PF3D7_1428300	proliferation-associated protein 2g4, putative		24	0.0451737	-0.107382
PF3D7_1468100	MORC family protein		8	0.109926	-0.111546
PF3D7_1443900	heat shock protein 90, putative		21	0.0279862	-0.111801
PF3D7_1025300	conserved protein, unknown function		4	0.116613	-0.117096
PF3D7_1461300	40S ribosomal protein S28e, putative		8	0.084964	-0.121534
PF3D7_0527000	DNA replication licensing factor MCM3, putative		25	0.0407281	-0.122625
PF3D7_0309500	asparagine synthetase [glutamine-hydrolyzing], putative		12	0.0534992	-0.132802
PF3D7_1457000	signal peptide peptidase		4	0.545686	-0.144088
PF3D7_0606700	coatomer alpha subunit, putative		3	0.209437	-0.150328
PF3D7_0716800	eukaryotic translation initiation factor 3 subunit I, putative		7	0.204403	-0.15033
PF3D7_1022400	serine/arginine-rich splicing factor 4		6	0.0685688	-0.157339
PF3D7_0811400	conserved protein, unknown function		9	0.237421	-0.164316
PF3D7_0720400	apoptosis-inducing factor, putative		8	0.0521824	-0.165742
PF3D7_1130200	60S ribosomal protein P0		25	0.0746121	-0.165937
PF3D7_0505800	small ubiquitin-related modifier		5	0.0602204	-0.171412
PF3D7_0702500	Plasmodium exported protein, unknown function		7	0.294322	-0.171569
PF3D7_1311500	26S protease regulatory subunit 7, putative		12	0.0625012	-0.18332
PF3D7_1211400	heat shock protein DNAJ homologue Pfj4		2	0.0780588	-0.190198
PF3D7_1338300	elongation factor 1-gamma, putative		33	0.155006	-0.195302
PF3D7_0528100	AP-1/2 complex subunit beta, putative		4	0.225346	-0.197861
PF3D7_1105100	histone H2B		16	0.0645545	-0.202911
PF3D7_0211800	asparagine--tRNA ligase		17	0.110564	-0.207009
PF3D7_1130400	26S protease regulatory subunit 6A, putative		11	0.22099	-0.234625
PF3D7_1306400	26S protease regulatory subunit 10B, putative		11	0.17186	-0.239374
PF3D7_0500800	mature parasite-infected erythrocyte surface antigen		13	0.241956	-0.241563
PF3D7_0610400	histone H3		4	0.230892	-0.241739
PF3D7_0904800	replication protein A1, small fragment		9	0.0899087	-0.242218
PF3D7_1244100	N-alpha-acetyltransferase 15, NatA auxiliary subunit, putative		11	0.469191	-0.247521
PF3D7_1415000	uracil-DNA glycosylase		4	0.259224	-0.249956
PF3D7_1033100	S-adenosylmethionine decarboxylase/ornithine decarboxylase		13	0.206474	-0.257687
PF3D7_0936800	Plasmodium exported protein (PHISTc), unknown function		6	0.307463	-0.260063
PF3D7_0513300	purine nucleoside phosphorylase		15	0.220621	-0.266472
PF3D7_0929400	high molecular weight rhoptry protein 2		32	0.339004	-0.273654
PF3D7_1419800	glutathione reductase		6	0.135417	-0.278477
PF3D7_0517000	60S ribosomal protein L12, putative		17	0.327732	-0.279191
PF3D7_0913200	elongation factor 1-beta		14	0.105691	-0.281715
PF3D7_0923900	polyadenylate-binding protein 2, putative		5	0.13176	-0.284482
PF3D7_1318800	translocation protein SEC63, putative		17	0.207746	-0.294458
PF3D7_1360800	falcilysin		14	0.122108	-0.295656
PF3D7_1438900	thioredoxin peroxidase 1		13	0.140174	-0.297195
PF3D7_0419600	ran-specific GTPase-activating protein 1, putative		9	0.142618	-0.298089
PF3D7_0614500	60S ribosomal protein L19		13	0.185323	-0.306223
PF3D7_0527100	ubiquitin-conjugating enzyme E2 13		6	0.225451	-0.307119
PF3D7_1456800	V-type H(+)-translocating pyrophosphatase, putative		6	0.187048	-0.309472
PF3D7_0706400	60S ribosomal protein L37		5	0.0837741	-0.31375
PF3D7_1108600	endoplasmic reticulum-resident calcium binding protein		15	0.168054	-0.317877
PF3D7_0722100	protein pelota homolog, putative		4	0.337562	-0.318877
PF3D7_0705400	DNA replication licensing factor MCM7		6	0.471012	-0.319141
PF3D7_0721100	conserved protein, unknown function		8	0.385861	-0.319855
PF3D7_0703500	erythrocyte membrane-associated antigen		15	0.227102	-0.352101
PF3D7_1341900	V-type proton ATPase subunit D, putative		8	0.127524	-0.355222
PF3D7_1357900	pyrroline-5-carboxylate reductase, putative		12	0.133234	-0.366934
PF3D7_1451100	elongation factor 2		68	0.586657	-0.370492
PF3D7_0416800	small GTP-binding protein sar1		11	0.171228	-0.374948
PF3D7_0806800	V-type proton ATPase subunit a, putative		7	0.157308	-0.378674
PF3D7_0804400	methionine aminopeptidase 1c, putative		4	0.194805	-0.380642
PF3D7_1213800	proline--tRNA ligase		7	0.178019	-0.386545
PF3D7_1004000	60S ribosomal protein L13, putative		16	0.122235	-0.391335
PF3D7_0517300	serine/arginine-rich splicing factor 1		5	0.521405	-0.391425
PF3D7_0822600	protein transport protein SEC23		13	0.211933	-0.399303
PF3D7_1115300	cysteine proteinase falcipain 2b		14	0.50164	-0.400218
PF3D7_1441200	60S ribosomal protein L1, putative		14	0.217052	-0.407017
PF3D7_1361900	proliferating cell nuclear antigen 1		7	0.113598	-0.425596
PF3D7_1308200	carbamoyl phosphate synthetase		13	0.418157	-0.426492
PF3D7_1311900	V-type proton ATPase catalytic subunit A		24	0.213565	-0.435781
PF3D7_0922500	phosphoglycerate kinase		46	0.183236	-0.451312
PF3D7_1226300	haloacid dehalogenase-like hydrolase, putative		14	0.211893	-0.45212
PF3D7_1357800	T-complex protein 1 subunit delta		23	0.350322	-0.455893
PF3D7_1408100	plasmepsin III		11	0.37294	-0.457746
PF3D7_0302900	exportin-1, putative		6	0.447163	-0.472774
PF3D7_0214000	T-complex protein 1 subunit theta		11	0.207463	-0.479966
PF3D7_1442300	tRNA import protein tRIP		5	0.217885	-0.482054
PF3D7_1328300	conserved protein, unknown function		5	1.00146	-0.486354
PF3D7_0905400	high molecular weight rhoptry protein 3		27	0.920804	-0.487797
PF3D7_1212700	eukaryotic translation initiation factor 3 subunit A, putative		8	0.501373	-0.498973
PF3D7_1343700	kelch protein K13		4	0.231699	-0.500625
PF3D7_0309600	60S acidic ribosomal protein P2		11	0.617979	-0.514696
PF3D7_0904700	bacterial histone-like protein		5	0.477305	-0.517401
PF3D7_0807900	tyrosine--tRNA ligase		12	0.141134	-0.533775
PF3D7_1308300	40S ribosomal protein S27		7	0.366477	-0.535949
PF3D7_0816600	chaperone protein ClpB1		39	0.370843	-0.541013
PF3D7_1345700	isocitrate dehydrogenase [NADP], mitochondrial		13	0.218396	-0.541417
PF3D7_0511800	inositol-3-phosphate synthase		26	0.487947	-0.546115
PF3D7_1216200	glycerol-3-phosphate dehydrogenase [NAD(+)], putative		10	0.220111	-0.555131
PF3D7_1436000	glucose-6-phosphate isomerase		8	0.323156	-0.555819
PF3D7_1222300	endoplasmin, putative		49	0.411663	-0.558388
PF3D7_1015900	enolase		55	0.316354	-0.562387
PF3D7_0520900	adenosylhomocysteinase		14	0.329767	-0.569824
PF3D7_0207600	serine repeat antigen 5		14	0.265961	-0.57638
PF3D7_1144900	ras-related protein Rab-6		12	0.241262	-0.598451
PF3D7_1228600	merozoite surface protein 9		15	1.20846	-0.637681
PF3D7_1330800	RNA-binding protein, putative		6	2.39403	-0.643002
PF3D7_0826700	receptor for activated c kinase		24	0.397318	-0.652538
PF3D7_0307200	60S ribosomal protein L7, putative		13	1.60923	-0.659112
PF3D7_1115400	cysteine proteinase falcipain 3		6	0.874081	-0.667767
PF3D7_1132200	T-complex protein 1 subunit alpha		24	0.298134	-0.675611
PF3D7_1409800	CUGBP Elav-like family member 2, putative		2	0.665451	-0.677792
PF3D7_0307100	40S ribosomal protein S12, putative		19	0.450811	-0.689068
PF3D7_0934500	V-type proton ATPase subunit E, putative		7	0.29271	-0.700534
PF3D7_1424400	60S ribosomal protein L7-3, putative		22	1.59005	-0.726928
PF3D7_1103100	60S acidic ribosomal protein P1, putative		7	0.951293	-0.727071
PF3D7_0827900	protein disulfide-isomerase		35	0.424974	-0.728616
PF3D7_1238100	calcyclin binding protein, putative		17	1.39562	-0.745839
PF3D7_0621200	pyridoxine biosynthesis protein PDX1		22	0.361883	-0.749874
PF3D7_0708400	heat shock protein 90		66	0.703548	-0.764582
PF3D7_1033400	haloacid dehalogenase-like hydrolase		5	0.222597	-0.770309
PF3D7_1008700	tubulin beta chain		20	0.284515	-0.774104
PF3D7_0209800	ATP-dependent RNA helicase UAP56		25	1.45726	-0.780777
PF3D7_1129200	26S proteasome regulatory subunit RPN7, putative		3	0.598095	-0.785456
PF3D7_1224300	polyadenylate-binding protein 1, putative		29	0.955294	-0.788722
PF3D7_0903200	ras-related protein RAB7		11	0.337486	-0.790506
PF3D7_1347500	DNA/RNA-binding protein Alba 4		22	0.754755	-0.794749
PF3D7_0907700	proteasome activator 28		3	1.22927	-0.796392
PF3D7_1246200	actin I		26	1.93539	-0.808332
PF3D7_1410400	rhoptry-associated protein 1		32	0.749427	-0.810806
PF3D7_0610800	transketolase		16	0.372559	-0.821681
PF3D7_1331700	glutamine--tRNA ligase, putative		5	1.02993	-0.82358
PF3D7_0608700	T-complex protein 1 subunit zeta		10	1.61842	-0.824683
PF3D7_1368100	26S proteasome regulatory subunit RPN11, putative		5	0.732832	-0.833091
PF3D7_0831700	heat shock protein 70		12	1.93479	-0.842197
PF3D7_1211900	non-SERCA-type Ca2+ -transporting P-ATPase		23	0.386194	-0.874687
PF3D7_1439900	triosephosphate isomerase		10	0.699671	-0.875707
PF3D7_0310400	parasite-infected erythrocyte surface protein		10	0.517111	-0.880563
PF3D7_0501600	rhoptry-associated protein 2		11	1.01932	-0.887442
PF3D7_1006200	DNA/RNA-binding protein Alba 3		12	0.896994	-0.902465
PF3D7_0507100	60S ribosomal protein L4		36	2.34047	-0.903979
PF3D7_0917900	heat shock protein 70		53	0.987012	-0.904314
PF3D7_1431700	60S ribosomal protein L14, putative		13	2.16024	-0.919921
PF3D7_1016300	GBP130 protein		6	1.45814	-0.927637
PF3D7_1006800	G-strand-binding protein 2		12	2.30036	-0.933231
PF3D7_1134000	heat shock protein 70		54	0.95793	-0.94924
PF3D7_0818900	heat shock protein 70		71	1.2516	-0.959709
PF3D7_1471100	exported protein 2		13	1.39633	-0.972757
PF3D7_1323100	60S ribosomal protein L6, putative		11	1.32231	-0.976513
PF3D7_0626800	pyruvate kinase		43	1.16764	-0.983751
PF3D7_0715900	cation diffusion facilitator family protein, putative		4	0.762235	-0.984301
PF3D7_1438100	translocation protein SEC62, putative		10	0.704835	-0.986023
PF3D7_1116800	heat shock protein 101		17	0.355778	-0.997802
PF3D7_0814200	DNA/RNA-binding protein Alba 1		20	1.43867	-1.00999
PF3D7_0920800	inosine-5-monophosphate dehydrogenase		15	1.19877	-1.01457
PF3D7_1462800	glyceraldehyde-3-phosphate dehydrogenase		49	1.01387	-1.01532
PF3D7_1015600	heat shock protein 60		35	0.74012	-1.01775
PF3D7_1341200	60S ribosomal protein L18, putative		21	1.34108	-1.02766
PF3D7_1204300	eukaryotic translation initiation factor 5A		14	1.50429	-1.04889
PF3D7_0619400	cell division cycle protein 48 homologue, putative		32	1.23437	-1.05073
PF3D7_1248900	26S protease regulatory subunit 8, putative		14	1.06738	-1.08122
PF3D7_0206800	merozoite surface protein 2		3	0.56907	-1.09334
PF3D7_1235600	serine hydroxymethyltransferase		27	1.03208	-1.10513
PF3D7_0919100	DnaJ protein, putative		6	0.919875	-1.11112
PF3D7_1002900	conserved Plasmodium protein, unknown function		6	1.18593	-1.12553
PF3D7_0815600	eukaryotic translation initiation factor 3 subunit G, putative		5	0.448528	-1.14842
PF3D7_0903700	alpha tubulin 1		7	1.10216	-1.15166
PF3D7_1468700	eukaryotic initiation factor 4A		25	1.61028	-1.15843
PF3D7_1454700	6-phosphogluconate dehydrogenase, decarboxylating		12	0.854376	-1.17573
PF3D7_1444800	fructose-bisphosphate aldolase		21	0.524064	-1.17824
PF3D7_0916700	RNA-binding protein musashi, putative		4	1.14191	-1.18496
PF3D7_1426000	60S ribosomal protein L21		15	0.937166	-1.18921
PF3D7_1008900	adenylate kinase		24	1.26429	-1.19078
PF3D7_0930300	merozoite surface protein 1		128	2.47001	-1.20368
PF3D7_0627500	protein DJ-1		18	1.29262	-1.21634
PF3D7_0306800	T-complex protein 1 subunit beta		24	1.01366	-1.22274
PF3D7_0813300	NPL domain-containing protein, putative		17	1.01455	-1.22944
PF3D7_1338200	60S ribosomal protein L6, putative		18	2.17388	-1.2346
PF3D7_0915400	ATP-dependent 6-phosphofructokinase		20	1.50539	-1.26415
PF3D7_1457200	thioredoxin 1		8	1.06421	-1.26792
PF3D7_1109900	60S ribosomal protein L36		6	1.14349	-1.29903
PF3D7_1144000	40S ribosomal protein S21		12	0.919995	-1.30875
PF3D7_0110400	DNA-directed RNA polymerase II subunit RPB9, putative		2	1.71834	-1.32839
PF3D7_1303200	SNARE protein, putative		8	1.00702	-1.33591
PF3D7_0608800	ornithine aminotransferase		36	1.13917	-1.38145
PF3D7_1311400	AP-1 complex subunit mu-1		10	0.522016	-1.38236
PF3D7_1302100	gamete antigen 27/25		14	1.19316	-1.39914
PF3D7_0203400	conserved protein, unknown function		6	1.00881	-1.40556
PF3D7_0413600	26S protease regulatory subunit 6B, putative		7	2.22598	-1.42416
PF3D7_0814000	60S ribosomal protein L13-2, putative		19	2.74344	-1.42684
PF3D7_1324900	L-lactate dehydrogenase		27	1.54793	-1.44535
PF3D7_1120100	phosphoglycerate mutase, putative		27	1.34085	-1.49328
PF3D7_0415900	60S ribosomal protein L15, putative		13	1.67143	-1.53742
PF3D7_0822900	PhIL1-interacting candidate PIC2		2	1.06333	-1.56731
PF3D7_0818200	14-3-3 protein		29	1.49273	-1.56879
PF3D7_1120000	conserved protein, unknown function		19	1.67668	-1.6007
PF3D7_0935800	cytoadherence linked asexual protein 9		5	2.05411	-1.60994
PF3D7_0103200	nucleoside transporter 4		7	0.852855	-1.63466
PF3D7_0320300	T-complex protein 1 subunit epsilon		17	1.2966	-1.65541
PF3D7_0821400	conserved Plasmodium protein, unknown function		3	1.04187	-1.74508
PF3D7_1436300	translocon component PTEX150		10	0.85344	-1.76629
PF3D7_1320600	ras-related protein Rab-11A		12	1.33549	-1.76804
PF3D7_0707300	rhoptry-associated membrane antigen		6	1.86717	-1.80745
PF3D7_0306300	glutaredoxin 1		6	0.676378	-1.83243
PF3D7_0717700	serine--tRNA ligase, putative		11	1.34519	-1.83551
PF3D7_0406100	V-type proton ATPase subunit B		24	1.32732	-1.86463
PF3D7_0213100	protein SIS1		12	1.7358	-1.87126
PF3D7_0721400	rhoptry protein, putative		3	0.916311	-1.88435
PF3D7_0802200	1-cys peroxiredoxin		10	0.530288	-2.09357
PF3D7_1205600	tetratricopeptide repeat protein, putative		5	1.09376	-2.15529
PF3D7_0706000	importin-7, putative		4	2.23365	-2.32734
PF3D7_1434300	Hsp70/Hsp90 organizing protein		16	0.60978	-2.40664
PF3D7_0912500	SAP domain-containing protein, putative		6	1.35234	-2.8374
PF3D7_1142600	60S ribosomal protein L35ae, putative		6	1.36841	-2.85261
PF3D7_1215300	10 kDa chaperonin	+	7	3.38269	-5.02138
